# Geomicrobiology of small primary and secondary lava caves at Capulin Volcano National Monument, NM, USA

**DOI:** 10.64898/2026.11.27.769469

**Authors:** Joseph R. Hoberg, Anika Baloun, Jimmy Swift, Abigail R. Brown, Georgia N. Schneider, Patricia E. Seiser, Daniel S. Jones

**Author notes:** G. Schneider, Bureau of Land Management, Department of the Interior, Carlsbad, NM, USA.

## Abstract

Several planetary bodies in our solar system, including Mars and the moon, have diverse volcanic landscapes that are thought to contain lava tubes and other caves. Lava caves on Earth are important analogs for evaluating the habitability and potential for life in these basalt-hosted subsurface environments. However, most prior studies have focused on large lava tubes, and little is known about the geomicrobiology of the many smaller caves that also occur in volcanic landscapes. In this study, we characterized the nature and occurrence of caves and cave-associated microbial communities in Capulin Volcano National Monument (CAVO), northeastern New Mexico. While we did not find remnants of any lava tubes within the Monument, we characterized microbial communities in several small primary and secondary lava caves. High-throughput 16S rRNA gene and transcript sequencing showed that the most abundant taxa on the walls of the small caves include *Rubrobacter*, *Modestobacter*, *Deinobacterium*, *Crossiella*, Archaea in the family “Nitrososphaeraceae”, several cyanobacteria, and many populations that were unclassified at the genus and family level. Most of the abundant populations were present in both rRNA gene and rRNA transcript libraries, indicating that the majority of the cave-associated community members are active and growing rather than dead or dormant. Many of the microbial taxa in CAVO caves are known from larger lava tubes, although some more specialized lineages, such as those associated with trace gas oxidation in caves, were rare or absent. These findings indicate that small lava caves harbor widespread cave-associated microbial communities and may collectively represent an underappreciated habitat in volcanic landscapes.
