## Supplemental Table 1 for "Geomicrobiology of small primary and secondary lava caves at Capulin Volcano National Monument, NM, USA"

### Sheet: Table S1
Supplementary Table S1. Summary of rRNA gene and transcript libraries
LibID	No. sequences (post QC)	R1 filename	LibraryPrep	Type	Library_notes	Target	SampleID	Cave	SampleType	CaveType	Sample_notes
CV15aD1	101143	CV15aD1_S16_L001_R1_001.fastq.gz	Full service	sample	Duplicate library	DNA	CV23-15a	Primary Cave A	Wall	Primary	Weathered muddy brown on white/tan surface of wall
CV16aD2	122142	CV16aD2_S17_L001_R1_001.fastq.gz	Full service	sample	Duplicate library	DNA	CV23-16a	Primary Cave A	Wall	Primary	White powder on dark brown wall
CV16aD3	156291	CV16aD3_S18_L001_R1_001.fastq.gz	Full service	sample	Duplicate library	DNA	CV23-16a	Primary Cave A	Wall	Primary	White powder on dark brown wall
CV17a	44504	CV17a_S19_L001_R1_001.fastq.gz	Full service	sample	Suspected contamination (clusters with blanks in two-way cluster analysis)	DNA	CV23-17a	Primary Cave A	Wall	Primary	Black tar like substance (Some red/greenish on wall possibly from basalt, but mostly dark wall)
CV18a	28625	CV18a_S20_L001_R1_001.fastq.gz	Full service	sample	Suspected contamination (clusters with blanks in two-way cluster analysis)	DNA	CV23-18a	Primary Cave A	Wall	Primary	White wall substance patch on red/black wall
CV19a	80	CV19a_S21_L001_R1_001.fastq.gz	Full service	sample		DNA	CV23-19a	Primary Cave A	Wall	Primary	Shiny black tar substance on dark crumbly black wall
CV19aD2	139168	CV19aD2_S22_L001_R1_001.fastq.gz	Full service	sample	Duplicate library	DNA	CV23-19a	Primary Cave A	Wall	Primary	Shiny black tar substance on dark crumbly black wall
CV20a	76382	CV20a_S23_L001_R1_001.fastq.gz	Full service	sample		DNA	CV23-20a	Primary Cave A	Wall	Primary	yellow/orange textured formation on ceiling. on black rock with white powdery on rock along with it.
CV20aD2	78406	CV20aD2_S24_L001_R1_001.fastq.gz	Full service	sample	Duplicate library	DNA	CV23-20a	Primary Cave A	Wall	Primary	yellow/orange textured formation on ceiling. on black rock with white powdery on rock along with it.
CV21a	29737	CV21a_S25_L001_R1_001.fastq.gz	Full service	sample	Suspected contamination (clusters with blanks in two-way cluster analysis)	DNA	CV23-21b	Primary Cave A	Wall	Primary	White and yellow small spots on dark rock
CV22a	120291	CV22a_S26_L001_R1_001.fastq.gz	Full service	sample		DNA	CV23-22a	Primary Cave A	Floor	Primary	Sediment from middle left of cave
CV23-17aN	2138	CV23-17aN_S100_L001_R1_001.fastq.gz	Barcoding only	sample		DNA	CV23-17a	Primary Cave A	Wall	Primary	Black tar like substance (Some red/greenish on wall possibly from basalt, but mostly dark wall)
CV23-18aN	386	CV23-18aN_S101_L001_R1_001.fastq.gz	Barcoding only	sample		DNA	CV23-18a	Primary Cave A	Wall	Primary	White wall substance patch on red/black wall
CV23-19aN	34098	CV23-19aN_S102_L001_R1_001.fastq.gz	Barcoding only	sample		DNA	CV23-19a	Primary Cave A	Wall	Primary	Shiny black tar substance on dark crumbly black wall
CV23-20aN	21046	CV23-20aN_S97_L001_R1_001.fastq.gz	Barcoding only	sample		DNA	CV23-20a	Primary Cave A	Wall	Primary	yellow/orange textured formation on ceiling. on black rock with white powdery on rock along with it.
CV23-21aN	25367	CV23-21aN_S109_L001_R1_001.fastq.gz	Barcoding only	sample		DNA	CV23-21b	Primary Cave A	Wall	Primary	White and yellow small spots on dark rock
CV15a	38130	CVRNA-15a_S339_R1_001.fastq.gz	Barcoding only	sample		RNA	CV23-15a	Primary Cave A	Wall	Primary	Weathered muddy brown on white/tan surface of wall
CV16a	48082	CVRNA-16ac25_S342_R1_001.fastq.gz	Barcoding only	sample		RNA	CV23-16a	Primary Cave A	Wall	Primary	White powder on dark brown wall
CV16a	39046	CVRNA-16ac35_S327_R1_001.fastq.gz	Barcoding only	sample	Duplicate library	RNA	CV23-16a	Primary Cave A	Wall	Primary	White powder on dark brown wall
CV20a	45712	CVRNA-20c30_S345_R1_001.fastq.gz	Barcoding only	sample		RNA	CV23-20a	Primary Cave A	Wall	Primary	yellow/orange textured formation on ceiling. on black rock with white powdery on rock along with it.
CV22a	47976	CVRNA-22ac35_S324_R1_001.fastq.gz	Barcoding only	sample		RNA	CV23-22a	Primary Cave A	Floor	Primary	Sediment from middle left of cave
CV22a	25658	CVRNA-22c25_S340_R1_001.fastq.gz	Barcoding only	sample		RNA	CV23-22a	Primary Cave A	Floor	Primary	Sediment from middle left of cave
CV1a	124768	CV1a_S1_L001_R1_001.fastq.gz	Full service	sample		DNA	CV23-1a	Primary Cave B	Wall	Primary	Brown wall sediment with greenish film
CV23-2aN	98255	CV23-2aN_S110_L001_R1_001.fastq.gz	Barcoding only	sample		DNA	CV23-2a	Primary Cave B	Wall	Primary	White wall sediment on brown wall
CV23-5aD2N	118579	CV23-5aD2N_S111_L001_R1_001.fastq.gz	Barcoding only	sample	Duplicate library/Nextera	DNA	CV23-5a	Primary Cave B	Wall	Primary	Large white powdery substance from dark brown wall
CV2a	102191	CV2a_S2_L001_R1_001.fastq.gz	Full service	sample		DNA	CV23-2a	Primary Cave B	Wall	Primary	White wall sediment on brown wall
CV3a	131104	CV3a_S3_L001_R1_001.fastq.gz	Full service	sample		DNA	CV23-3a	Primary Cave B	Wall	Primary	Wet light brown wall sediment on dark brown wall
CV4a	118352	CV4a_S4_L001_R1_001.fastq.gz	Full service	sample		DNA	CV23-4a	Primary Cave B	Wall	Primary	Green material in wall crevice
CV5a	114582	CV5a_S5_L001_R1_001.fastq.gz	Full service	sample		DNA	CV23-6a	Primary Cave B	Floor	Primary	Floor sediment back left corner
CV5aD2	145833	CV5aD2_S6_L001_R1_001.fastq.gz	Full service	sample	Duplicate library	DNA	CV23-5a	Primary Cave B	Wall	Primary	Large white powdery substance from dark brown wall
CV5aD3	149165	CV5aD3_S7_L001_R1_001.fastq.gz	Full service	sample	Duplicate library	DNA	CV23-5a	Primary Cave B	Wall	Primary	Large white powdery substance from dark brown wall
CV6a	84934	CV6a_S8_L001_R1_001.fastq.gz	Full service	sample		DNA	CV23-7a	Primary Cave B	Floor	Primary	Sediment near entrance
CV7a	115759	CV7a_S9_L001_R1_001.fastq.gz	Full service	sample		DNA	CV23-7a	Primary Cave B	Floor	Primary	Sediment near entrance
CV2a	38267	CVRNA-2a_S329_R1_001.fastq.gz	Barcoding only	sample		RNA	CV23-2a	Primary Cave B	Wall	Primary	White wall sediment on brown wall
CV3a	42407	CVRNA-3a_S330_R1_001.fastq.gz	Barcoding only	sample		RNA	CV23-3a	Primary Cave B	Wall	Primary	Wet light brown wall sediment on dark brown wall
CV5a	28477	CVRNA-5ac25_S333_R1_001.fastq.gz	Barcoding only	sample		RNA	CV23-5a	Primary Cave B	Wall	Primary	Large white powdery substance from dark brown wall
CV5a	29115	CVRNA-5ac30_S336_R1_001.fastq.gz	Barcoding only	sample	Duplicate library	RNA	CV23-5a	Primary Cave B	Wall	Primary	Large white powdery substance from dark brown wall
CV6a	64109	CVRNA-6a-c35_S322_R1_001.fastq.gz	Barcoding only	sample		RNA	CV23-6a	Primary Cave B	Floor	Primary	Floor sediment back left corner
CV7a	55901	CVRNA-7a_S331_R1_001.fastq.gz	Barcoding only	sample		RNA	CV23-7a	Primary Cave B	Floor	Primary	Sediment near entrance
CV10a	95528	CV10a_S12_L001_R1_001.fastq.gz	Full service	sample		DNA	CV23-10a	Secondary Cave A	Floor	Secondary	Damp sediment from the base of the middle back wall
CV23-9aN	86907	CV23-9aN_S108_L001_R1_001.fastq.gz	Barcoding only	sample		DNA	CV23-9a	Secondary Cave A	Wall	Secondary	White high on brown wall (back wall) very hard to remove
CV9aD1	141979	CV9aD1_S10_L001_R1_001.fastq.gz	Full service	sample	Duplicate library	DNA	CV23-9a	Secondary Cave A	Wall	Secondary	White high on brown wall (back wall) very hard to remove
CV9aD2	38974	CV9aD2_S11_L001_R1_001.fastq.gz	Full service	sample	Duplicate library	DNA	CV23-9a	Secondary Cave A	Wall	Secondary	White high on brown wall (back wall) very hard to remove
CV10a	45457	CVRNA-10a_S323_R1_001.fastq.gz	Barcoding only	sample	Duplicate library	RNA	CV23-10a	Secondary Cave A	Floor	Secondary	Damp sediment from the base of the middle back wall
CV12a	42935	CV12a_S13_L001_R1_001.fastq.gz	Full service	sample	Suspected contamination (clusters with blanks in two-way cluster analysis)	DNA	CV23-12a	Secondary Cave B	Wall	Secondary	Green material collected from brown rock
CV12aD1	145757	CV12aD1_S14_L001_R1_001.fastq.gz	Full service	sample	Duplicate library	DNA	CV23-12a	Secondary Cave B	Wall	Secondary	Green material collected from brown rock
CV13a	90930	CV13a_S15_L001_R1_001.fastq.gz	Full service	sample		DNA	CV23-13a	Secondary Cave B	Floor	Secondary	Sediment from under crevice rock
CV12a	47630	CVRNA-12ac25_S341_R1_001.fastq.gz	Barcoding only	sample		RNA	CV23-12a	Secondary Cave B	Wall	Secondary	Green material collected from brown rock
CV12a	53945	CVRNA-12ac35_S325_R1_001.fastq.gz	Barcoding only	sample		RNA	CV23-12a	Secondary Cave B	Wall	Secondary	Green material collected from brown rock
CV13a	42570	CVRNA-13a_S326_R1_001.fastq.gz	Barcoding only	sample		RNA	CV23-13a	Secondary Cave B	Floor	Secondary	Sediment from under crevice rock
CV23-29a	66075	CV23-29a_S297_R1_001.fastq.gz	Barcoding only	sample		DNA	CV23-29a	Secondary Cave C	Wall	Secondary	Brown wall basalt pumice sediment
CV23-29a	53544	CV23-29a-V4_S1_R1_001.fastq.gz	Full service	sample		DNA	CV23-29a	Secondary Cave C	Wall	Secondary	Brown wall basalt pumice sediment
CV23-30a	37121	CV23-30a_S298_R1_001.fastq.gz	Barcoding only	sample		DNA	CV23-30a	Secondary Cave C	Wall	Secondary	Whitish sediment on speckled basalt wall
CV23-30a	23715	CV23-30a-V4_S2_R1_001.fastq.gz	Full service	sample		DNA	CV23-30a	Secondary Cave C	Wall	Secondary	Whitish sediment on speckled basalt wall
CV23-31a	38807	CV23-31a_S299_R1_001.fastq.gz	Barcoding only	sample		DNA	CV23-31a	Secondary Cave C	Wall	Secondary	White specks hanging from ceiling on stalks/stony flaky texture
CV23-32a	78356	CV23-32a_S300_R1_001.fastq.gz	Barcoding only	sample		DNA	CV23-32a	Secondary Cave C	Wall	Secondary	Brown/green wall sediment on basalt pumice
CV30a	31384	CVRNA-30ac25_S335_R1_001.fastq.gz	Barcoding only	sample		RNA	CV23-30a	Secondary Cave C	Wall	Secondary	Whitish sediment on speckled basalt wall
CV30a	51262	CVRNA-30ac30_S338_R1_001.fastq.gz	Barcoding only	sample		RNA	CV23-30a	Secondary Cave C	Wall	Secondary	Whitish sediment on speckled basalt wall
CV23-34a	44522	CV23-34a_S301_R1_001.fastq.gz	Barcoding only	sample		DNA	CV23-34a	Secondary Cave D	Wall	Secondary	Water running down wall, white sediment on basalt wall
CV33a	65202	CVRNA-33c30_S346_R1_001.fastq.gz	Barcoding only	sample		RNA	CV23-33a	Secondary Cave D	Wall	Secondary	Green wall sediment
CV34a	35179	CVRNA-34c30_S347_R1_001.fastq.gz	Barcoding only	sample		RNA	CV23-34a	Secondary Cave D	Wall	Secondary	Water running down wall, white sediment on basalt wall
CV35a	6346	CVRNA-35c30_S348_R1_001.fastq.gz	Barcoding only	sample		RNA	CV23-35a	Secondary Cave D	Wall	Secondary	White sediment on basalt bedrock
CV23-36a	28900	CV23-36a_S302_R1_001.fastq.gz	Barcoding only	sample		DNA	CV23-36a	Secondary Cave E	Wall	Secondary	Flat white material on basalt ceiling as well as some white specks hanging on stalks with stony/flaky texture
CV23-36a	41346	CV23-36a-V4_S3_R1_001.fastq.gz	Full service	sample		DNA	CV23-36a	Secondary Cave E	Wall	Secondary	Flat white material on basalt ceiling as well as some white specks hanging on stalks with stony/flaky texture
CV36a	25270	CVRNA-36c30_S349_R1_001.fastq.gz	Barcoding only	sample		RNA	CV23-36a	Secondary Cave E	Wall	Secondary	Flat white material on basalt ceiling as well as some white specks hanging on stalks with stony/flaky texture
CV_B1	32877	CV-B1_S27_L001_R1_001.fastq.gz	Full service	blank	DNA extraction blank	DNA
CV_B11	18778	CV-B11_S28_L001_R1_001.fastq.gz	Full service	blank	DNA extraction blank	DNA
CV_B3	22251	CV-B3_S29_L001_R1_001.fastq.gz	Full service	blank	DNA extraction blank	DNA
CV_blank1	25851	CV-Blank1_S35_L001_R1_001.fastq.gz	Full service	blank	DNA extraction blank	DNA
CV_blank2	36434	CV-Blank2_S43_L001_R1_001.fastq.gz	Full service	blank	DNA extraction blank	DNA
CV23-DNA	13610	CV23-DNA_S303_R1_001.fastq.gz	Barcoding only	blank	DNA extraction blank	DNA
jhBlank-N1	27	jhBlank-N1_S98_L001_R1_001.fastq.gz	Barcoding only	blank	DNA extraction blank	DNA
jhBlank-N2	304	jhBlank-N2_S103_L001_R1_001.fastq.gz	Barcoding only	blank	DNA extraction blank	DNA
jhBlank-N3	6400	jhBlank-N3_S106_L001_R1_001.fastq.gz	Barcoding only	blank	DNA extraction blank	DNA
jhPC-N2	273864	jhPC-N2_S107_L001_R1_001.fastq.gz	Barcoding only	Pcontrol	Positive control	DNA
jhPCN1	70859	jhPCN1_S104_L001_R1_001.fastq.gz	Barcoding only	Pcontrol	Positive control	DNA
jhPCR-Blank-N1	2197	jhPCR-Blank-N1_S99_L001_R1_001.fastq.gz	Barcoding only	blank	PCR blank	DNA
jhPCR-Blank-N2	12224	jhPCR-Blank-N2_S105_L001_R1_001.fastq.gz	Barcoding only	blank	PCR blank	DNA
CV_RNAbl1	175	CVRNA-BL01-22-24_S350_R1_001.fastq.gz	Barcoding only	blank	RNA blank	RNA
CV_RNAbl8	1583	CVRNA-BL8-10-23_S343_R1_001.fastq.gz	Barcoding only	blank	RNA blank	RNA
CV_RNAbl8x2	88	CVRNA-BL8-23-23_S328_R1_001.fastq.gz	Barcoding only	blank	RNA blank	RNA
CV_RNAbl9	22	CVRNA-BL9-20-23_S332_R1_001.fastq.gz	Barcoding only	blank	RNA blank	RNA
