## Supplemental Table 2 for "Geomicrobiology of small primary and secondary lava caves at Capulin Volcano National Monument, NM, USA"

### Sheet: Sheet1
Supplementary Table S2. Photosynthetically-active radiation (PAR) values
Name	PAR	Cave description
Primary Cave A	5.00-5.93 mmol m-2 s-1 (0.49 mmol m-2 s-1 at the back)	Larger primary cave
Primary Cave B	1.5-1.7 mmol m-2 s-1	Smaller primary cave
Secondary Cave A	2.52-2.58 mmol m-2 s-1	Vertical talus or tectonic fissure cave in a Boca area lava flow
Secondary Cave B	0.48 mmol m-2 s-1 (0.01 mmol m-2 s-1 deeper within)	Talus cave in a Boca area lava flow
Secondary Cave C	not measured	Talus cave in a Boca area lava flow
Secondary Cave D	0.01 mmol m-2 s-1 (2.65 mmol m-2 s-1 near entrance)	Talus cave deeper in a Boca area lava flow. Noticably colder at depth.
Secondary Cave E	0.30 mmol m-2 s-1	Vertical talus or tectonic fissure cave in a Boca area lava flow
PAR values measured in the approximate center of the cave, with additional locations given in parentheses. Data collected in April, 2026
