## Supplemental Table 3 for "Geomicrobiology of small primary and secondary lava caves at Capulin Volcano National Monument, NM, USA"

### Sheet: TableS3
Supplementary Table S3. Top BLAST matches to 16S rRNA genes of isolates from R2A media
ID	Top BLAST hit	Percent identity	Percent quality coverage	Accession	Second BLAST hit	Percent identity	Percent quality coverage	Accession
CAVO-R2A1	Psychrobacillus sp. strain GC2J1 16S ribosomal RNA gene, partial sequence	0.9944	100	MZ959810.1	Psychrobacillus sp. strain ICMP 20940 16S ribosomal RNA gene, partial sequence	0.9937	100	MK356468.1
CAVO-R2A2	Massilia sp. HJ-37-6 16S ribosomal RNA gene, partial sequence	0.99	99	JQ511857.1	Massilia sp. strain AS537 16S ribosomal RNA gene, partial sequence	0.9829	100	MW370133.1
CAVO-R2A3	Arthrobacter globiformis partial 16S rRNA gene, strain MA100	0.9993	99	FN908766.1	Arthrobacter globiformis strain FS-1 16S ribosomal RNA gene, partial sequence	0.9986	100	KY649415.1
CAVO-R2A4	Bacillus sp. (in: Bacteria) strain AFS043084 16S ribosomal RNA gene, partial sequence	0.9993	100	OP986446.1	Neobacillus sp. strain Ba-26 16S ribosomal RNA gene, partial sequence	0.9993	100	OP390751.1
CAVO-R2A5	Pseudomonas sp. strain 0328LB-3 16S ribosomal RNA gene, partial sequence	0.9993	100	MN107868.1	Pseudomonas sp. strain 21 16S ribosomal RNA gene, partial sequence	1	99	KY681909.1
CAVO-R2A6	Neobacillus sp. strain Ba-19 16S ribosomal RNA gene, partial sequence	0.9838	100	OP390749.1	Neobacillus sp. strain Ba-26 16S ribosomal RNA gene, partial sequence	0.9831	100	OP390751.1
CAVO-ACB7	Burkholderia sp. XXVII-2144 gene for 16S ribosomal RNA, partial sequence	0.9993	100	LC455869.1	Uncultured Burkholderia sp. gene for 16S ribosomal RNA, partial sequence, clone: DEN_clone1	0.9993	100	LC455791.1
CAVO-ACB8	Paenibacillus chitinolyticus strain CTL08 16S ribosomal RNA gene, partial sequence	0.9936	100	MW478752.1	Paenibacillus chitinolyticus strain ZXG-12 16S ribosomal RNA gene, partial sequence	0.9936	100	MF101210.1
CAVO-ACB9	Streptomyces buecherae strain NA00687 chromosome, complete genome	0.9978	100	CP054929.1	Streptomyces luteoverticillatus strain HBUM173698 16S ribosomal RNA gene, partial sequence	0.9978	100	FJ486315.1
CAVO-ACB10	Uncultured Bacillus sp. clone bac465 16S ribosomal RNA gene, partial sequence	0.9753	100	JF727711.1	Bacillus cheonanensis strain RTAE18 16S ribosomal RNA gene, partial sequence	0.9746	100	KX530773.1
CAVO-ACB11	Paenibacillus sp. G11(2015) strain G11 16S ribosomal RNA gene, partial sequence	0.9979	100	KR051041.1	Paenibacillus taohuashanense strain G11 16S ribosomal RNA gene, partial sequence	0.9979	100	KF439817.1
CAVO-ACB12	Dietzia sp. strain LJ3 16S ribosomal RNA gene, partial sequence	1	100	MG049763.1	Dietzia sp. PJ-15 16S ribosomal RNA gene, partial sequence	1	100	KC261279.1
CAVO-ACB13	Uncultured bacterium clone 11-848 16S ribosomal RNA gene, partial sequence	0.9978	99	KC554705.1	Blastococcus aggregatus partial 16S rRNA gene, strain DS17	0.9978	100	FR865889.1
CAVO-ACB14	Arthrobacter sp. KOPRI 25806 16S ribosomal RNA gene, partial sequence	0.9942	99	HQ824982.1	Arthrobacter alpinus strain R3.8 chromosome, complete genome	0.9864	100	CP012677.1
CAVO-ACB15	Bacillus sp. (in: Bacteria) strain LE5 16S ribosomal RNA gene, partial sequence	0.9976	100	MT279463.1	Bacillus badius strain B2S2 16S ribosomal RNA gene, partial sequence	0.9976	100	EU221363.1
CAVO-ACB16	Pontibacter amylolyticus strain VD-15 16S ribosomal RNA gene, partial sequence	0.9733	99	MK202352.1	Uncultured Cytophagales bacterium clone FBP292 16S ribosomal RNA gene, partial seque	0.967	100	AY250875.1
CAVO-ACB17	Curtobacterium sp. DoB77 16S ribosomal RNA gene, partial sequence	1	100	JQ359111.1	Frondihabitans sp. MDT1-44 16S ribosomal RNA gene, partial sequence	1	99	JX949771.1
CAVO-ACB18	Arthrobacter sp. ATCC 21022 chromosome, complete genome	0.9671	100	CP014196.1	Paenarthrobacter ureafaciens strain SS7 16S ribosomal RNA gene, partial sequence	0.9671	100	MN733084.1
CAVO-ACB19	Bacillus sp. (in: Bacteria) strain C28 16S ribosomal RNA gene, partial sequence	1	100	MT457446.1	Bacillus simplex strain QT-1 16S ribosomal RNA gene, partial sequence	1	100	MT065712.1
